# PlasmoRhythm: A comprehensive database for malaria-associated rhythmic transcripts, proteins, and metabolites

**DOI:** 10.64898/2026.10.11.758397

**Authors:** Sourbh Rankawat, Kavita Kundal, Subashani Singh, Sandip Das, Bianca Parisi, Bhanu Teja Korra, Filipa Rijo-Ferreira, Rahul Kumar, Sandipan Ray

## Abstract

**Motivation:** The malaria transmission cycle is temporally organized across three interacting biological systems: the parasite, vertebrate host, and mosquito vector. Rhythms in parasite development, host physiology, and vector behavior govern infection dynamics, transmission, and the efficacy of stage-specific antimalarial interventions. However, the molecular architecture connecting these rhythms remains difficult to interrogate because time-resolved omics datasets are distributed across species, experimental paradigms, and analytical frameworks, with no unified resource for comparative analysis.

**Results:** We developed PlasmoRhythm, a curated database integrating 67 transcriptomic, proteomic, and metabolomic datasets from 15 studies, encompassing 1,126 sampling events across *Plasmodium* species, mammalian hosts, and *Anopheles* vectors. Harmonized metadata and rhythmicity outputs from JTK_CYCLE, ARSER, Lomb–Scargle, and the meta2d function support interactive cross-study interrogation of molecular profiles. Dedicated modules enable the exploration of rhythmic virulence factors and antimalarial drug interactors, providing a unified framework for hypothesis generation across the malaria transmission cycle.

**Availability:** PlasmoRhythm is freely accessible at https://project.iith.ac.in/cgntlab/PlasmoRhythm/.
