## Supplementary Table S1 for "PlasmoRhythm: A comprehensive database for malaria-associated rhythmic transcripts, proteins, and metabolites"

### Sheet: Table S1
Table S1: List of datasets included in PlasmoRhythm database (https://project.iith.ac.in/cgntlab/PlasmoRhythm/)
S. No.	Dataset_ID	Species	Platform	Sample_type	Study_description	Condition	Experiment_label	Timepoints (hr.)	Sample size/data points	Resolution (hr.)	minper–maxper (h) (Period search window)	Data availability	Download	Reference	PMID
1	Dataset 1	Anopheles gambiae	Microarray	Mosquito head (tissue)	Assessed diel vs. circadian transcriptional rhythms in Anopheles gambiae (LD vs. constant darknesss)	In vivo - DD (constant darknesss)	DD_Agam_Head_Rund2011	0, 4, 8,12, 16, 20, 24, 28, 32, 36, 40, 44,48	13	4	20-28	GSE22585	link	Rund et al.,Proc Natl Acad Sci U S A. 2011	PMID: 21715657
2	Dataset 2	Anopheles gambiae	Microarray	Mosquito body (tissue)	Assessed diel vs. circadian transcriptional rhythms in Anopheles gambiae (LD vs. constant darknesss)	In vivo - DD (constant darknesss)	DD_Agam_Body_Rund2011	0, 4, 8,12, 16, 20, 24, 28, 32, 36, 40, 44,48	13	4	20-28	GSE22585	link	Rund et al.,Proc Natl Acad Sci U S A. 2011	PMID: 21715657
3	Dataset 3	Anopheles gambiae	Microarray	Mosquito head (tissue)	Assessed diel vs. circadian transcriptional rhythms in Anopheles gambiae (LD vs. constant darknesss)	In vivo - LD (12:12 light–dark cycle)	LD_Agam_Head_Rund2011	0, 4, 8,12, 16, 20, 24, 28, 32, 36, 40, 44,48	13	4	20-28	GSE22585	link	Rund et al.,Proc Natl Acad Sci U S A. 2011	PMID: 21715657
4	Dataset 4	Anopheles gambiae	Microarray	Mosquito body (tissue)	Assessed diel vs. circadian transcriptional rhythms in Anopheles gambiae (LD vs. constant darknesss)	In vivo - LD (12:12 light–dark cycle)	LD_Agam_Body_Rund2011	0, 4, 8,12, 16, 20, 24, 28, 32, 36, 40, 44,48	13	4	20-28	GSE22585	link	Rund et al.,Proc Natl Acad Sci U S A. 2011	PMID: 21715657
5	Dataset 5	Plasmodium falciparum (HB3 strain)	Microarray	iRBC (parasite-infected human RBCs)	Generated the first high-resolution IDC transcriptome map of Plasmodium falciparum	In vitro culture - synchronized IDC time-course (48 h)	HB3_Pfal_Bozdech2003	1, 2, 3, 4, 5, 6, 7, 8, 9, 10, 11, 12, 13, 14, 15, 16, 17, 18, 19, 20, 21, 22, 24, 25, 26, 27, 28, 30, 31, 32, 33, 34, 35, 36, 37, 38, 39, 40, 41, 42, 43, 44, 45, 46, 47, 48	46	1	47-49	Dataset S2 AND GPR FILES IN TABLE S1	link	Bozdech et al., PLoS Biol. 2003	PMID: 12929205
6	Dataset 6	Plasmodium vivax smru1	Microarray	iRBC (parasite-infected human RBCs)	Profiled clinical Plasmodium vivax isolates to reveal species-specific transcriptional regulation	Ex vivo	smru1_Pvivax_Bozdech_2008	9, 13, 17, 20, 23, 29, 35, 40 and 43 h	9	4	45–51	Dataset S1	link	Bozdech et al., Proc Natl Acad Sci U S A. 2008	PMID: 18852452
7	Dataset 7	Plasmodium vivax smru2	Microarray	iRBC (parasite-infected human RBCs)	Profiled clinical Plasmodium vivax isolates to reveal species-specific transcriptional regulation	Ex vivo	smru2_Pvivax_Bozdech_2008	9, 13, 17, 20, 23, 29, 35, 40 and 43 h	9	4	45–51	Dataset S2	link	Bozdech et al., Proc Natl Acad Sci U S A. 2008	PMID: 18852452
8	Dataset 8	Plasmodium vivax smru3	Microarray	iRBC (parasite-infected human RBCs)	Profiled clinical Plasmodium vivax isolates to reveal species-specific transcriptional regulation	Ex vivo	smru3_Pvivax_Bozdech_2008	9, 13, 17, 20, 23, 29, 35, 40 and 43 h	9	4	45–51	Dataset S3	link	Bozdech et al., Proc Natl Acad Sci U S A. 2008	PMID: 18852452
9	Dataset 9	Plasmodium falciparum Dd2	Microarray	iRBC (parasite-infected human RBCs)	Quantitative time-course IDC transcriptome of Plasmodium falciparum	In vitro - synchronized 48-hour IDC time-course	Pfal_Dd2_Foth2011	2,4,6,8,10,12,14,16,18,20,22,24,26,28,30,32,34,36,38,40,42,44,46,48	24	2	46-50	GSE24416	link	Foth et al., PLoS Pathog. 2011	PMID: 21558492
10	Dataset 10	Plasmodium falciparum 3D7	Microarray	iRBC (parasite-infected human RBCs)	Identified nutrient-responsive transcriptional reprogramming and growth arrest during early IDC	In vitro isoleucine starvation culture Control group	3D7_isoleucine_control_Babbitt2012	0,3,6,12,18, 24,30, 36,42,48	10	6	42-54	Dataset S1	link	Babbitt SE et al., Proc Natl Acad Sci U S A. 2012	PMID: 23112171
11	Dataset 11	Plasmodium falciparum 3D7	Microarray	iRBC (parasite-infected human RBCs)	Identified nutrient-responsive transcriptional reprogramming and growth arrest during early IDC	In vitro isoleucine starvation culture	3D7_isoleucine_starve_Babbitt2012	0,3,6,12,18, 24,30, 36,42,48	10	6	42-54	Dataset S1	link	Babbitt SE et al., Proc Natl Acad Sci U S A. 2012	PMID: 23112171
12	Dataset 12	Plasmodium falciparum 3D7	Microarray	iRBC (parasite-infected human RBCs)	Fine-scale transcriptional profiling of schizogony and parasite division	In vitro schizont Microarray	3D7_schiz_array_Kucharski2020	0,2,4,6,8,10,12,14,16,18,20,22,24,26,28,30,32,34,36,38,40,42,44,46,48	25	2	46-51	GSE149865	link	Kucharski et al.Malar J 2020	PMID: 35637187
13	Dataset 13	Plasmodium falciparum 3D7	RNA-seq	iRBC (parasite-infected human RBCs)	Fine-scale transcriptional profiling of schizogony and parasite division	In vitro schizont stage, RNA-seq	3D7_schiz_Kucharski2020	2,4,6,8,10,12,14,16,18,20,22,24,26,28,30,32,34,36,38,40,42,44,46,48	24	2	46-51	GSE150484	link	Kucharski et al. Malar J 2020	PMID: 35637187
14	Dataset 14	Plasmodium falciparum 3D7attB	Microarray	iRBC (parasite-infected human RBCs)	IDC time-course of total steady-state RNA levels in Plasmodium falciparum	In vitro, Total RNA	3D7attB_Total_RNA_Painter_2018	0,1,2,3,4,5,6,7,8,9,10,11,12,13,14,15,16,17,18,19,20,21,22,23,24,25,26,27,28,29,30,31,32,33,34,35,36,37,38,39,40,41,42,43,44,45,46,47	48	1	46-49	GSE66669	link	Painter et al., Nat Commun 2018	PMID: 29985403
15	Dataset 15	Plasmodium falciparum 3D7attB	Microarray	iRBC (parasite-infected human RBCs)	Existing, unlabeled RNA fraction (pre-existing transcripts)	In vitro, unlabeled	3D7attB_Unlabeled_Painter_2018	0,1,2,3,4,5,6,7,8,9,10,11,12,13,14,15,16,17,18,19,20,21,22,23,24,25,26,27,28,29,30,31,32,33,34,35,36,37,38,39,40,41,42,43,44,45,46,47	48	1	46-49	GSE66669	link	Painter et al., Nat Commun 2018	PMID: 29985403
16	Dataset 16	Plasmodium falciparum 3D7attB	Microarray	iRBC (parasite-infected human RBCs)	Nascent RNA time-course using 4-TU labeling (new transcripts)	In vitro, labeled (40 µM 4-TU)	3D7attB_4TU_Labeled_Painter_2018	0,1,2,3,4,5,6,7,8,9,10,11,12,13,14,15,16,17,18,19,20,21,22,23,24,25,26,27,28,29,30,31,32,33,34,35,36,37,38,39,40,41,42,43,44,45,46,47	48	1	46-49	GSE66669	link	Painter et al., Nat Commun 2018	PMID: 29985403
17	Dataset 17	Plasmodium chabaudi; Mus musculus	RNA-seq	iRBC (parasite-infected mouse RBCs)	Plasmodium chabaudi LD cycle - misaligned feeding to test host–parasite rhythm coupling	In vivo, LD - spread-out feeding (host feeding rhythm misaligned)	LD_spreadout_RijoFerreira2020	0,4,8,12,16,20,24,28,32,36,40,44	12	4	20-28	GSE145855	link	Rijo-Ferreira et al., Science. 2020	PMID: 32409471
18	Dataset 18	Plasmodium chabaudi; Mus musculus	RNA-seq	iRBC (parasite-infected mouse RBCs)	Plasmodium chabaudi - circadian-mutant mice (FBXL3) in constant darknesss	In vivo, DD - FBXL3 knockout (long-period circadian mutant)	DD_FBXL3_KO_RijoFerreira2020	0,4,8,12,16,20,24,28,32,36,40,44,48,52,56,60,64,68,72	19	4	20-28	GSE145855	link	Rijo-Ferreira et al., Science. 2020	PMID: 32409471
19	Dataset 19	Plasmodium chabaudi; Mus musculus	RNA-seq	iRBC (parasite-infected mouse RBCs)	Plasmodium chabaudi - LD cycle with night-restricted feeding (aligned rhythms)	In vivo, LD - night-restricted feeding (feeding aligned to active phase)	LD_nightfed_RijoFerreira2020	0,4,8,12,16,20,24,28,32,36,40,44,48	13	4	20-28	GSE145855	link	Rijo-Ferreira et al., Science. 2020	PMID: 32409471
20	Dataset 20	Plasmodium chabaudi; Mus musculus	RNA-seq	iRBC (parasite-infected mouse RBCs)	Plasmodium chabaudi - LD cycle with ad libitum feeding (aligned rhythms)	In vivo, LD - ad libitum feeding (normal rhythm, control)	WTLD_adlib_RijoFerreira2020	0,4,8,12,16,20,24,28,32,36,40,44,48,52,56,60,64,68,72	19	4	20-28	GSE145855	link	Rijo-Ferreira et al., Science. 2020	PMID: 32409471
21	Dataset 21	Plasmodium chabaudi; Mus musculus	RNA-seq	iRBC (parasite-infected mouse RBCs)	Plasmodium chabaudi - constant darknesss, ad libitum feeding (no cues)	In vivo, DD - ad libitum feeding (constant darknesss, no light cues)	WTDD_adlib_RijoFerreira2020	0,4,8,12,16,20,24,28,32,36,40,44	12	4	20-28	GSE145855	link	Rijo-Ferreira et al., Science. 2020	PMID: 32409471
22	Dataset 22	Plasmodium chabaudi; Mus musculus	RNA-seq	iRBC (parasite-infected mouse RBCs)	Matched controls to circadian-mutant animals under constant darknesss	In vivo, DD - ad libitum feeding (WT control for circadian mutants)	WTDD_adlib_Ctrl_RijoFerreira2020	0,4,8,12,16,20,24,28,32,36,40,44,48,52,56,60,64,68,72	19	4	20-28	GSE145855	link	Rijo-Ferreira et al., Science. 2020	PMID: 32409471
23	Dataset 23	Plasmodium chabaudi; Mus musculus	RNA-seq	iRBC (parasite-infected mouse RBCs)	Plasmodium chabaudi - arrhythmic Cry1/Cry2 KO mice (host clock abolished)	In vivo, DD - Cry1/Cry2 knockout (arrhythmic circadian mutant)	DD_Cry1Cry2_KO_RijoFerreira2020	0,4,8,12,16,20,24,28,32,36,40,44	12	4	20-28	GSE145855	link	Rijo-Ferreira et al., Science. 2020	PMID: 32409471
24	Dataset 24	Plasmodium falciparum 3D7	RNA-seq	iRBC (parasite-infected human RBCs)	Plasmodium falciparum IDC time-course in synchronized human RBC culture	In vitro - DD (constant conditions)	Constant-condition_3D7 _Smith2020	0,3,6,9,12,15,18,21,24,27,30,33,36,39,42,45,48,51,54,57,60	24	3	45-51	GSE141653	link	Smith LM et al., Science. 2020	PMID: 32409472
25	Dataset 25	Plasmodium falciparum FVO	RNA-seq	iRBC (parasite-infected human RBCs)	Plasmodium falciparum IDC time-course in synchronized human RBC culture.	In vitro - DD (constant conditions)	Constant-condition_FVONIH_Smith_2020	0,3,6,9,12,15,18,21,24,27,30,33,36,39,42,45,48,51,54,57,60, 63,66,69	24	3	45-51	GSE141653	link	Smith LM et al., Science. 2020	PMID: 32409472
26	Dataset 26	Plasmodium falciparum SA250	RNA-seq	iRBC (parasite-infected human RBCs)	Plasmodium falciparum IDC time-course in synchronized human RBC culture	In vitro - DD (constant conditions)	Constant-condition_SA250 _Smith2020	0,3,6,9,12,15,18,21,24,27,30,33,36,39,42,45,48,51,54,57,60, 63	22	3	45-51	GSE141653	link	Smith LM et al., Science. 2020	PMID: 32409472
27	Dataset 27	Plasmodium falciparum D6	RNA-seq	iRBC (parasite-infected human RBCs)	Plasmodium falciparum IDC time-course in synchronized human RBC culture	In vitro - DD (constant conditions)	Constant-condition_D6 _Smith2020	0,3,6,9,12,15,18,21,24,27,30,33,36,39,42,45,48,51,54,57,60, 63,66,69	24	3	45-51	GSE141653	link	Smith LM et al., Science. 2020	PMID: 32409472
28	Dataset 28	Plasmodium chabaudi chabaudi:Mus musculus	RNA-seq	iRBC (parasite-infected mouse RBCs)	LD matched: host–parasite rhythms aligned	In vivo, matched (LD)	LD_matched_Subudhi2020	0,3,6,9,12,15,18,21,24,27,30	11	3	21-27	GSE132647	link	Subudhi et al., Nat Commun. 2020	PMID: 32488076
29	Dataset 29	Plasmodium chabaudi chabaudi:Mus musculus	RNA-seq	iRBC (parasite-infected mouse RBCs)	DL mismatched: host rhythms shifted 12 h (parasite–host misalignment)	In vivo, Mismatch (DL)	DL_mismatched_Subudhi2020	0,3,6,9,12,15,18,21,24,27,30	11	3	21-27	GSE132647	link	Subudhi et al., Nat Commun. 2020	PMID: 32488076
30	Dataset 30	Plasmodium chabaudi chabaudi:Mus musculus	RNA-seq	iRBC (parasite-infected mouse RBCs)	PchSR10 knockout (parasite clock-related gene)	In vivo - LD (parasite PchSR10 knockout)	LD_PchSR10_KO_Subudhi2020	0,3,6,9,12,15,18,21,24,27,30,33,36,39	14	3	21-27	GSE132647	link	Subudhi et al., Nat Commun. 2020	PMID: 32488076
31	Dataset 31	Plasmodium chabaudi chabaudi:Mus musculus	RNA-seq	iRBC (parasite-infected mouse RBCs)	Wild-type control under same LD conditions	In vivo - LD (parasite wild-type)	LD_PchWT_Subudhi2020	0,3,6,9,12,15,18,21,24,27,30,33,36,39	14	3	21-27	GSE132647	link	Subudhi et al., Nat Commun. 2020	PMID: 32488076
32	Dataset 32	Plasmodium falciparum II3	RNA-seq	iRBC (parasite-infected human RBCs)	Plasmodium falciparum IDC time-course in synchronized human RBC culture (constant)	In vitro - DD (constant conditions)	Constant-condition_II3_Subudhi_2020	0,2,4,6,8,12,14,16,18,20,22,24,26,28,30,32,34,36,38,40,42,44,46,48	17	2	46-50	GSE144976	link	Subudhi et al., Nat Commun. 2020	PMID: 32488076
33	Dataset 33	Plasmodium vivax:Homosapiens	RNA-seq	PBMCs (patient-derived PBMC fraction containing reticulocytes; ex vivo culture)	Dual RNA-seq of PBMCs from Plasmodium vivax patient - joint parasite/host rhythms	Ex vivo, Participant 02 (clinical isolate)	Ex_vivo_Pvivax_Motta2023_Host_02	0,3,6,9,12,15,18,21,24,27,30,33,36,39,42,45,48	17	3	21-27	GSE209877	link	Motta et al., Proc Natl Acad Sci U S A. 2023	PMID: 37279274
34	Dataset 34	Plasmodium vivax:Homosapiens	RNA-seq	PBMCs (human)	Dual RNA-seq of PBMCs from Plasmodium vivax patient - joint parasite/host rhythms	Ex vivo, Participant 08 (clinical isolate)	Ex_vivo_Pvivax_Motta2023_Host_08	0,3,6,9,12,15,18,21,24,27,30,33,36,39,42,45,48	17	3	21-27	GSE209877	link	Motta et al., Proc Natl Acad Sci U S A. 2023	PMID: 37279274
35	Dataset 35	Plasmodium vivax:Homosapiens	RNA-seq	PBMCs (human)	Dual RNA-seq of PBMCs from Plasmodium vivax patient - joint parasite/host rhythms	Ex vivo, Participant 09 (clinical isolate)	Ex_vivo_Pvivax_Motta2023_Host_09	0,3,6,9,12,15,18,21,24,27,30,33,36,39,42,45,48	17	3	21-27	GSE209877	link	Motta et al., Proc Natl Acad Sci U S A. 2023	PMID: 37279274
36	Dataset 36	Plasmodium vivax:Homosapiens	RNA-seq	PBMCs (human)	Dual RNA-seq of PBMCs from Plasmodium vivax patient - joint parasite/host rhythms	Ex vivo, Participant 10 (clinical isolate)	Ex_vivo_Pvivax_Motta2023_Host_10	0,3,6,9,12,15,18,21,24,27,30,33,36,39,42,45,48	17	3	21-27	GSE209877	link	Motta et al., Proc Natl Acad Sci U S A. 2023	PMID: 37279274
37	Dataset 37	Plasmodium vivax:Homosapiens	RNA-seq	PBMCs (human)	Dual RNA-seq of PBMCs from Plasmodium vivax patient - joint parasite/host rhythms	Ex vivo, Participant 11 (clinical isolate)	Ex_vivo_Pvivax_Motta2023_Host_11	0,3,6,9,12,15,18,21,24,27,30,33,36,39,42,45,48	17	3	21-27	GSE209877	link	Motta et al., Proc Natl Acad Sci U S A. 2023	PMID: 37279274
38	Dataset 38	Plasmodium vivax:Homosapiens	RNA-seq	PBMCs (human)	Dual RNA-seq of PBMCs from Plasmodium vivax patient - joint parasite/host rhythms	Ex vivo, Participant 13 (clinical isolate)	Ex_vivo_Pvivax_Motta2023_Host_13	0,3,6,9,12,15,18,21,24,27,30,33,36,39,42,45,48	17	3	21-27	GSE209877	link	Motta et al., Proc Natl Acad Sci U S A. 2023	PMID: 37279274
39	Dataset 39	Plasmodium vivax:Homosapiens	RNA-seq	PBMCs (human)	Dual RNA-seq of PBMCs from Plasmodium vivax patient - joint parasite/host rhythms	Ex vivo, Participant 16 (clinical isolate)	Ex_vivo_Pvivax_Motta2023_Host_16	0,3,6,9,12,15,18,21,24,27,30,33,36,39,42,45,48	17	3	21-27	GSE209877	link	Motta et al., Proc Natl Acad Sci U S A. 2023	PMID: 37279274
40	Dataset 40	Plasmodium vivax:Homosapiens	RNA-seq	PBMCs (human)	Dual RNA-seq of PBMCs from Plasmodium vivax patient - joint parasite/host rhythms	Ex vivo, Participant 17 (clinical isolate)	Ex_vivo_Pvivax_Motta2023_Host_17	0,3,6,9,12,15,18,21,24,27,30,33,36,39,42,45,48	17	3	21-27	GSE209877	link	Motta et al., Proc Natl Acad Sci U S A. 2023	PMID: 37279274
41	Dataset 41	Plasmodium vivax:Homosapiens	RNA-seq	PBMCs (human)	Dual RNA-seq of PBMCs from Plasmodium vivax patient - joint parasite/host rhythms	Ex vivo, Participant 18 (clinical isolate)	Ex_vivo_Pvivax_Motta2023_Host_18	0,3,6,9,12,15,18,21,24,27,30,33,36,39,42,45,48	17	3	21-27	GSE209877	link	Motta et al., Proc Natl Acad Sci U S A. 2023	PMID: 37279274
42	Dataset 42	Plasmodium vivax:Homosapiens	RNA-seq	PBMCs (human)	Dual RNA-seq of PBMCs from Plasmodium vivax patient - joint parasite/host rhythms	Ex vivo, Participant 19 (clinical isolate)	Ex_vivo_Pvivax_Motta2023_Host_19	0,3,6,9,12,15,18,21,24,27,30,33,36,39,42,45,48	17	3	21-27	GSE209877	link	Motta et al., Proc Natl Acad Sci U S A. 2023	PMID: 37279274
43	Dataset 43	Plasmodium vivax	RNA-seq	iRBC (parasite-infected human RBCs)	Ex vivo culture of infected reticulocyte fraction; parasite-only transcriptome time series	Ex vivo, parasite-only, Participant 02	Ex_vivo_Pvivax_Motta2023_Parasite_02	0,3,6,9,12,15,18,21,24,27,30,33,36,39,42,45,48	17	3	45-51	GSE209877	link	Motta et al., Proc Natl Acad Sci U S A. 2023	PMID: 37279274
44	Dataset 44	Plasmodium vivax	RNA-seq	iRBC (parasite-infected human RBCs)	Ex vivo culture of infected reticulocyte fraction; parasite-only transcriptome time series	Ex vivo, parasite-only, Participant 08	Ex_vivo_Pvivax_Motta2023_Parasite_08	0,3,6,9,12,15,18,21,24,27,30,33,36,39,42,45,48	17	3	45-51	GSE209877	link	Motta et al., Proc Natl Acad Sci U S A. 2023	PMID: 37279274
45	Dataset 45	Plasmodium vivax	RNA-seq	iRBC (parasite-infected human RBCs)	Ex vivo culture of infected reticulocyte fraction; parasite-only transcriptome time series	Ex vivo, parasite-only, Participant 09	Ex_vivo_Pvivax_Motta2023_Parasite_09	0,3,6,9,12,15,18,21,24,27,30,33,36,39,42,45,48	17	3	45-51	GSE209877	link	Motta et al., Proc Natl Acad Sci U S A. 2023	PMID: 37279274
46	Dataset 46	Plasmodium vivax	RNA-seq	iRBC (parasite-infected human RBCs)	Ex vivo culture of infected reticulocyte fraction; parasite-only transcriptome time series	Ex vivo, parasite-only, Participant 10	Ex_vivo_Pvivax_Motta2023_Parasite_10	0,3,6,9,12,15,18,21,24,27,30,33,36,39,42,45,48	17	3	45-51	GSE209877	link	Motta et al., Proc Natl Acad Sci U S A. 2023	PMID: 37279274
47	Dataset 47	Plasmodium vivax	RNA-seq	iRBC (parasite-infected human RBCs)	Ex vivo culture of infected reticulocyte fraction; parasite-only transcriptome time series	Ex vivo, parasite-only, Participant 11	Ex_vivo_Pvivax_Motta2023_Parasite_11	0,3,6,9,12,15,18,21,24,27,30,33,36,39,42,45,48	17	3	45-51	GSE209877	link	Motta et al., Proc Natl Acad Sci U S A. 2023	PMID: 37279274
48	Dataset 48	Plasmodium vivax	RNA-seq	iRBC (parasite-infected human RBCs)	Ex vivo culture of infected reticulocyte fraction; parasite-only transcriptome time series	Ex vivo, parasite-only, Participant 13	Ex_vivo_Pvivax_Motta2023_Parasite_13	0,3,6,9,12,15,18,21,24,27,30,33,36,39,42,45,48	17	3	45-51	GSE209877	link	Motta et al., Proc Natl Acad Sci U S A. 2023	PMID: 37279274
49	Dataset 49	Plasmodium vivax	RNA-seq	iRBC (parasite-infected human RBCs)	Ex vivo culture of infected reticulocyte fraction; parasite-only transcriptome time series	Ex vivo, parasite-only, Participant 16	Ex_vivo_Pvivax_Motta2023_Parasite_16	0,3,6,9,12,15,18,21,24,27,30,33,36,39,42,45,48	17	3	45-51	GSE209877	link	Motta et al., Proc Natl Acad Sci U S A. 2023	PMID: 37279274
50	Dataset 50	Plasmodium vivax	RNA-seq	iRBC (parasite-infected human RBCs)	Ex vivo culture of infected reticulocyte fraction; parasite-only transcriptome time series	Ex vivo, parasite-only, Participant 17	Ex_vivo_Pvivax_Motta2023_Parasite_17	0,3,6,9,12,15,18,21,24,27,30,33,36,39,42,45,48	17	3	45-51	GSE209877	link	Motta et al., Proc Natl Acad Sci U S A. 2023	PMID: 37279274
51	Dataset 51	Plasmodium vivax	RNA-seq	iRBC (parasite-infected human RBCs)	Ex vivo culture of infected reticulocyte fraction; parasite-only transcriptome time series	Ex vivo, parasite-only, Participant 19	Ex_vivo_Pvivax_Motta2023_Parasite_19	0,3,6,9,12,15,18,21,24,27,30,33,36,39,42,45,48	17	3	45-51	GSE209877	link	Motta et al., Proc Natl Acad Sci U S A. 2023	PMID: 37279274
52	Dataset 52	Plasmodium falciparum 3D7	LC-MS/MS (Intracellular Metabolomics)	iRBC (parasite-infected human RBCs)	Intracellular metabolomics during complete IDC.	In vitro - synchronized IDC (intracellular metabolomics)	3D7_iRBCs_olszewski_2009	0,8,16,24,32,40,48	7	8	40-56	Table S1	link	Olszewski et al., Cell Host Microbe. 2009	PMID: 19218089
53	Dataset 53	Plasmodium falciparum 3D7	LC-MS/MS (Intracellular Metabolomics)	iRBC (parasite-infected human RBCs)	Intracellular metabolomics during complete IDC.	In vitro - synchronized IDC (intracellular metabolomics)	3D7_uRBCs_olszewski_2009	0,8,16,24,32,40,48	7	8	40-56	Table S1	link	Olszewski et al., Cell Host Microbe. 2009	PMID: 19218089
54	Dataset 54	Plasmodium falciparum 3D7	LC-MS/MS (Extracellular/Culture medium Metabolomics)	Culture medium (conditioned - iRBC culture)	Extracellular metabolomics during complete IDC.	In vitro - synchronized IDC (extracellular metabolomics)	3D7_extracellular_iRBCs_olszewski_2009	0,8,16,24,32,40,48	7	8	40-56	Table S2	link	Olszewski et al., Cell Host Microbe. 2009	PMID: 19218089
55	Dataset 55	Plasmodium falciparum 3D7	LC-MS/MS (Extracellular/Culture medium Metabolomics)	Culture medium (conditioned - uRBC culture)	Extracellular metabolomics during complete IDC.	In vitro - synchronized IDC (extracellular metabolomics)	3D7_extracellular_uRBCs_olszewski_2009	0,8,16,24,32,40,48	7	8	40-56	Table S2	link	Olszewski et al., Cell Host Microbe. 2009	PMID: 19218089
56	Dataset 56	Plasmodium falciparum NF54	LC-MS/MS (Intracellular Metabolomics)	iRBC (parasite-infected human RBCs)	Other, (Intracellular metabolomics of entire intraerythrocytic developmental cycle)	In vitro - synchronized IDC (intracellular metabolomics)	NF54_iRBCs_tewari_2020	0, 8, 16, 24, 32, 40	7	8	16-32	Additional file 10	Link	Tewari et al., Malar J. 2020	PMID: 32103749
57	Dataset 57	Plasmodium falciparum NF54	LC-MS/MS (Intracellular Metabolomics)	uRBC (Uninfected human RBCs)	Other, (Intracellular metabolomics of entire intraerythrocytic developmental cycle)	In vitro - synchronized IDC (intracellular metabolomics)	NF54_uRBCs_tewari_2020	0, 8, 16, 24, 32, 40	7	8	16-32	Additional file 10	Link	Tewari et al., Malar J. 2020	PMID: 32103749
58	Dataset 58	Plasmodium falciparum Dd2	LC-MS/MS (Intracellular Metabolomics)	iRBC (parasite-infected human RBCs)	Untreated, (Intracellular metabolomics of entire intraerythrocytic developmental cycle)	In vitro - synchronized IDC (intracellular metabolomics)	Dd2_iRBCs_PA_untreated_tewari_2022	0, 8, 16, 24, 32, 40	7	8	16-32	Supplementary Table S5	link	Tewari et al., Sci Rep. 2022	PMID: 35064153
59	Dataset 59	Plasmodium falciparum Dd2	LC-MS/MS (Intracellular Metabolomics)	uRBC (Uninfected human RBCs)	Untreated, (Intracellular metabolomics of entire intraerythrocytic developmental cycle)	In vitro - synchronized IDC (intracellular metabolomics)	Dd2_uRBCs_PA_untreated_tewari_2022	0, 8, 16, 24, 32, 40	7	8	16-32	Supplementary Table S5	link	Tewari et al., Sci Rep. 2022	PMID: 35064153
60	Dataset 60	Plasmodium falciparum Dd2	LC-MS/MS (Intracellular Metabolomics)	iRBC (parasite-infected human RBCs)	PA treated, (Intracellular metabolomics of entire intraerythrocytic developmental cycle)	In vitro - synchronized IDC (intracellular metabolomics)	Dd2_iRBCs_PA_treated_tewari_2022	0, 8, 16, 24, 32, 40	7	8	16-32	Supplementary Table S5	link	Tewari et al., Sci Rep. 2022	PMID: 35064153
61	Dataset 61	Plasmodium falciparum Dd2	LC-MS/MS (Intracellular Metabolomics)	uRBC (Uninfected human RBCs)	PA treated, (Intracellular metabolomics of entire intraerythrocytic developmental cycle)	In vitro - synchronized IDC (intracellular metabolomics)	Dd2_uRBCs_PA_treated_tewari_2022	0, 8, 16, 24, 32, 40	7	8	16-32	Supplementary Table S5	link	Tewari et al., Sci Rep. 2022	PMID: 35064153
62	Dataset 62	Plasmodium falciparum Dd2	MALDI-TOF/TOF MS (2D-DIGE)	iRBC (parasite-infected human RBCs)	Time-series proteomics of synchronized Plasmodium falciparum Dd2 IDC using 2D-DIGE + MALDI-TOF/TOF	In vitro	Dd2_Pfalci_Prot_Foth2011	2,4,6,8,10,12,14,16,18,20,22,24,26,28,30,32,34,36,38,40,42,44,46,48	24	2	46-50	Table S9 (mcp.M110.006411-9)	Link	Foth BJ et al., Mol Cell Proteomics. 2011	PMID: 21558492
63	Dataset 63	Anopheles stephensi (infected with Plasmodium berghei)	RNA-seq	Mosquito salivary glands (parasite-infected)	RNA-seq of infected mosquito salivary glands (LD).	In vivo, LD	LD_Astephensi_salivary_Bento2025	0,4,8,12,16,20,24,28,32,36,40,44,48,52,56,60,64,68,72	19	4	20-28	GSE284425	link	Bento et al., Nat Microbiol. 2025	PMID: 40164831
64	Dataset 64	Anopheles stephensi (infected with Plasmodium berghei)	RNA-seq	Mosquito salivary glands (parasite-infected)	RNA-seq of infected mosquito salivary glands (constant darknesss).	In vivo, DD	DD_Astephensi_salivary_Bento2025	0,4,8,12,16,20,24,28,32,36,40,44,48,52,56,60,64,68,72	19	4	20-28	GSE284425	link	Bento et al., Nat Microbiol. 2025	PMID: 40164831
65	Dataset 65	Anopheles stephensi (infected with Plasmodium berghei)	LC-MS/MS , single-cell proteomics (SCP)	Mosquito salivary glands (parasite-infected)	Single-cell proteomics of infected mosquito salivary glands (ZT0/6/12/18).	In vivo, LD	LD_Astephensi_salivary_SCP_Bento2025	ZT0 (Zeitgeber 0), ZT6, ZT12, and ZT18	4	6	18-30	Source Data Extended Data Fig. 3	link	Bento et al., Nat Microbiol. 2025	PMID: 40164831
66	Dataset 66	Plasmodium berghei	RNA-seq	Sporozoites dissected from infected mosquito salivary glands (LD)	RNA-seq of purified salivary-gland sporozoites (LD cycling).	In vivo, LD	LD_Pberghei_sporozoite_Bento2025	0,4,8,12,16,20,24,28,32,36,40,44,48,52,56,60,64,68,72	19	4	20-28	GSE284425	link	Bento et al., Nat Microbiol. 2025	PMID: 40164831
67	Dataset 67	Plasmodium berghi	RNA-seq	Sporozoites dissected from infected mosquito salivary glands (DD)	RNA-seq of purified salivary-gland sporozoites (constant darkness)	In vivo, DD	DD_Pberghei_sporozoite_Bento2025	0,4,8,12,16,20,24,28,32,36,40,44,48,52,56,60,64,68,72	19	4	20-28	GSE284425	link	Bento et al., Nat Microbiol. 2025	PMID: 40164831
68	†Dataset 68	Plasmodium vivax:Homosapiens	RNA-seq	PBMCs (human)	Dual RNA-seq of PBMCs from Plasmodium vivax patient - joint parasite/host rhythms	Average expression of Ex vivo, Participants (02, 08, 09, 10, 11,13, 16, 17,19) (clinical isolates)	Ex_vivo_Pvivax_Motta2023_Host_18 _Avg_expres	0,3,6,9,12,15,18,21,24,27,30,33,36,39,42,45,48	17	3	21-27	GSE209877	NA	Motta et al., Proc Natl Acad Sci U S A. 2023	PMID: 37279274
69	†Dataset 69	Plasmodium vivax	RNA-seq	iRBC (parasite-infected human RBCs)	Ex vivo culture of infected reticulocyte fraction; parasite-only transcriptome time series	Average expression of the parasite (participant 02, 08, 09, 10, 11, 13, 16, 17, 19)	Ex_vivo_Pvivax_Motta2023_Parasite_Avg_expres	0,3,6,9,12,15,18,21,24,27,30,33,36,39,42,45,48	17	3	45-51	GSE209877	NA	Motta et al., Proc Natl Acad Sci U S A. 2023	PMID: 37279274
Note: † Datasets 68–69 are participant-averaged derived datasets from Motta et al., Proc Natl Acad Sci U S A. 2023, included for supplementary analysis only; they are not independent primary datasets and should not be counted as additional biological datasets
